# ASCL1-ERK1/2 Axis: ASCL1 restrains ERK1/2 via the dual specificity phosphatase DUSP6 to promote survival of a subset of neuroendocrine lung cancers

**DOI:** 10.1101/2023.06.15.545148

**Authors:** Ana Martin-Vega, Svetlana Earnest, Alexander Augustyn, Chonlarat Wichaidit, Adi Gazdar, Luc Girard, Michael Peyton, Rahul K. Kollipara, John D. Minna, Jane E. Johnson, Melanie H. Cobb

**Author notes:** Equal contribution (Ana Martin-Vega, Svetlana Earnest, Alexander Augustyn). University of Texas MD Anderson Cancer Center, Department of Radiation Oncology, Houston, TX.

## Abstract

The transcription factor achaete-scute complex homolog 1 (ASCL1) is a lineage oncogene that is central for the growth and survival of small cell lung cancers (SCLC) and neuroendocrine non-small cell lung cancers (NSCLC-NE) that express it. Targeting ASCL1, or its downstream pathways, remains a challenge. However, a potential clue to overcoming this challenage has been information that SCLC and NSCLC-NE that express ASCL1 exhibit extremely low ERK1/2 activity, and efforts to increase ERK1/2 activity lead to inhibition of SCLC growth and surival. Of course, this is in dramatic contrast to the majority of NSCLCs where high activity of the ERK pathway plays a major role in cancer pathogenesis. A major knowledge gap is defining the mechanism(s) underlying the low ERK1/2 activity in SCLC, determining if ERK1/2 activity and ASCL1 function are inter-related, and if manipulating ERK1/2 activity provides a new therapeutic strategy for SCLC. We first found that expression of ERK signaling and ASCL1 have an inverse relationship in NE lung cancers: knocking down ASCL1 in SCLCs and NE-NSCLCs increased active ERK1/2, while inhibition of residual SCLC/NSCLC-NE ERK1/2 activity with a MEK inhibitor increased ASCL1 expression. To determine the effects of ERK activity on expression of other genes, we obtained RNA-seq from ASCL1-expressing lung tumor cells treated with an ERK pathway MEK inhibitor and identified down-regulated genes (such as SPRY4, ETV5, DUSP6, SPRED1) that potentially could influence SCLC/NSCLC-NE tumor cell survival. This led us to discover that genes regulated by MEK inhibition suppress ERK activation and CHIP-seq demonstrated these are bound by ASCL1. In addition, SPRY4, DUSP6, SPRED1 are known suppressors of the ERK1/2 pathway, while ETV5 regulates DUSP6. Survival of NE lung tumors was inhibited by activation of ERK1/2 and a subset of ASCL1-high NE lung tumors expressed DUSP6. Because the dual specificity phosphatase 6 (DUSP6) is an ERK1/2-selective phosphatase that inactivates these kinases and has a pharmacologic inhibitor, we focused mechanistic studies on DUSP6. These studies showed: Inhibition of DUSP6 increased active ERK1/2, which accumulated in the nucleus; pharmacologic and genetic inhibition of DUSP6 affected proliferation and survival of ASCL1-high NE lung cancers; and that knockout of DUSP6 “cured” some SCLCs while in others resistance rapidly developed indicating a bypass mechanism was activated. Thus, our findings fill this knowledge gap and indicate that combined expression of ASCL1, DUSP6 and low phospho-ERK1/2 identify some neuroendocrine lung cancers for which DUSP6 may be a therapeutic target.
