## Supplemental Table 2 for "ASCL1-ERK1/2 Axis: ASCL1 restrains ERK1/2 via the dual specificity phosphatase DUSP6 to promote survival of a subset of neuroendocrine lung cancers"

### Sheet: Sheet1
		ASCL1	NEUROD1	ETV5	DUSP6
H889	SCLC	8.429	0.059	3.499	3.548
HCC1833	NSCLC-NE	8.776	0	5.15	7.813
H1184	SCLC	8.206	3.507	4.873	4.651
H128	SCLC	8.838	1.064	2.213	3.556
H2107	SCLC	8.325	0.778	2.724	2.143
H2029	SCLC	8.864	2.671	1.099	3.245
H82	SCLC	1.787	5.572	2.93	2.642
H524	SCLC	1.719	8.638	0.762	0.442
H1755	NSCLC-NE	8.016	2.042	4.5	6.365
HCC4018	NSCLC-NE	8.62	5.865	5.172	6.925
HCC2374	NSCLC-NE	8.565	0.854	3.96	3.929
H460	NSCLC	0	0	5.775	6.383
H1993	Adenocarcinoma	0	0	5.435	7.569
H2882	Adenocarcinoma	0	0	5.261	1.706
H2087	Adenocarcinoma	0	0	5.966	6.047
H720	Carcinoid	7.386	0.315	2.365	2.733
